# The secreted neuronal signal Spock1 regulates the blood-brain barrier

**DOI:** 10.1101/2021.10.13.464312

**Authors:** Natasha M. O’Brown, Nikit B. Patel, Ursula Hartmann, Allon M. Klein, Chenghua Gu, Sean G. Megason

**Author notes:** denotes corresponding author Correspondence: Natasha M. O’Brown Department of Systems Biology, Harvard Medical School Boston, MA 02115, U.S.A. Sean G. Megason Department of Systems Biology, Harvard Medical School Boston, MA 02115, U.S.A.

## Abstract

The blood-brain barrier (BBB) is a unique set of properties of the brain vasculature which severely restricts its permeability to proteins and small molecules. Classic chick-quail chimera studies showed that these properties are not intrinsic to the brain vasculature but rather are induced by surrounding neural tissue. Here we identify Spock1 as a candidate neuronal signal for regulating BBB permeability in zebrafish and mice. Mosaic genetic analysis shows that neuronally-expressed Spock1 is cell non-autonomously required for a functional BBB. Leakage in *spock1* mutants is associated with altered extracellular matrix (ECM), increased endothelial transcytosis, and altered pericyte-endothelial interactions. Furthermore, a single dose of recombinant SPOCK1 partially restores BBB function in *spock1* mutants by quenching gelatinase activity and restoring vascular expression of BBB genes including *mcamb*. These analyses support a model in which neuronally secreted Spock1 induces BBB properties by altering the ECM, thereby regulating pericyte-endothelial interactions and downstream vascular gene expression.

**One-Sentence Summary:** Spock1 is a signal secreted by neurons that induces barrier properties in the brain vasculature
