## Supplementary material for "The secreted neuronal signal Spock1 regulates the blood-brain barrier": Table S1

### Sheet: final.gene.results.fdr
	PPEE	PPDE	PostFC	RealFC	WT mean	hm41 Mean
LOC100535907	0	1	84.1724	4530.29	45.2929	0			down-regulated in mutant
LOC108192086	0	1	74.1628	3985.2	39.842	0			up-regulated in mutant
LOC101882031	2.88731e-09	1	51.5705	2754.9	27.539	0
LOC100536361	0.00177921	0.998221	34.3932	47.5498	64.5055	1.3468
vmac	0.0342035	0.965796	18.9651	515.84	9.96007	0.00932781
LOC101885269	2.39147e-05	0.999976	12.8174	16.4805	28.4112	1.71454
gstp2	5.67632e-05	0.999943	11.0153	11.3862	164.335	14.4236
aox5	1.78403e-06	0.999998	9.6964	11.2483	33.6846	2.98553
csf1ra	2.24199e-08	1	9.29625	9.87792	75.304	7.61448
LOC110437827	0.000127191	0.999873	8.17101	11.4056	13.507	1.17512
LOC101885096	0.0213447	0.978655	6.27972	8.7425	10.009	1.13601
LOC101885768	0.00105852	0.998941	6.21719	9.11485	8.76285	0.952478
LOC103909937	3.61321e-05	0.999964	6.00464	6.34539	49.8088	7.84118
LOC101885583	0.0122867	0.987713	4.92773	5.46903	21.2036	3.86886
zgc:162150	0.000352439	0.999648	4.376	4.70674	25.672	5.44642
cyp2k17	0.00128563	0.998714	4.23095	4.64168	19.5086	4.19507
znf1117	0.00729285	0.992707	4.00832	4.41905	17.292	3.90532
si:dkey-17e16.17	8.07841e-09	1	3.83042	4.00536	34.6317	8.63883
LOC101885685	0.0223445	0.977655	3.71937	4.08988	16.0367	3.91351
si:ch73-30b17.2	0.00101086	0.998989	3.59048	3.79773	25.3661	6.67191
LOC100007049	0.0345511	0.965449	3.57966	3.90208	16.6796	4.2671
rpz6	0.00409734	0.995903	3.5762	3.82639	21.0514	5.49423
pcdh2g17	7.81896e-05	0.999922	3.5005	3.54084	117.324	33.1273
LOC107195253	1.52367e-12	1	3.2774	3.31518	106.818	32.2139
LOC110439555	0.0330951	0.966905	3.12396	3.21579	39.7503	12.3541
fars2	0.00104079	0.998959	3.0648	3.16801	33.8695	10.6843
si:ch211-81n22.1	0.00548064	0.994519	2.76899	2.95248	15.2065	5.1438
LOC108184010	3.08863e-05	0.999969	2.74532	2.79235	55.3856	19.8283
ccdc57	7.43756e-08	1	2.67284	2.70794	68.9738	25.4646
si:ch73-70c5.1	0.00524783	0.994752	2.5723	2.63337	36.2364	13.7543
si:ch73-233c7.1	0.0260754	0.973925	2.5285	2.60298	28.5455	10.9603
LOC101885779	0.00552555	0.994474	2.52749	2.58077	39.5431	15.3161
jakmip1	0.000319788	0.99968	2.47241	2.52014	41.5503	16.4813
si:ch73-71d17.2	0.00112211	0.998878	2.37101	2.40402	53.363	22.1916
LOC100150038	0.000784489	0.999216	2.23619	2.25467	80.6324	35.7568
npat	0.0505612	0.949439	2.22857	2.24681	80.8964	35.9994
six1b	0.0394867	0.960513	2.20408	2.23678	44.0083	19.6693
LOC110438494	0.000148892	0.999851	2.19681	2.22808	45.574	20.4488
znfx1	0.0469931	0.953007	2.16	2.1932	40.9548	18.6681
uspl1	0.00111745	0.998883	2.13365	2.14682	98.7831	46.0084
slc2a11b	0.0105445	0.989455	2.11984	2.15523	36.4439	16.9042
pias1a	0.0291782	0.970822	2.10584	2.14778	30.2652	14.086
LOC100329813	0.0397394	0.960261	2.09321	2.11246	64.1151	30.3457
fabp1b.2	1.26343e-05	0.999987	2.07396	2.08223	144.698	69.4867
LOC103909985	2.91734e-06	0.999997	2.07263	2.08473	98.769	47.3722
elac1	0.041552	0.958448	2.06862	2.09692	42.3147	20.1742
LOC100330978	0.00122397	0.998776	2.00029	2.01381	79.6388	39.5413
myo5ab	0.0386751	0.961325	1.96183	1.98271	48.8113	24.6135
kif13bb	8.96908e-06	0.999991	1.95023	1.95658	156.466	79.9641
taf5	0.0215035	0.978496	1.94859	1.97581	36.8086	18.6247
si:zfos-323e3.4	0.0223415	0.977658	1.94481	1.95642	85.039	43.4617
shcbp1	0.00483899	0.995161	1.94224	1.9631	47.4006	24.1409
LOC101885394	0	1	1.94148	1.94148	2.15709e+06	1.11105e+06
riok1	0.00108562	0.998914	1.93745	1.9504	75.4418	38.6753
LOC110439627	0.0389633	0.961037	1.92178	1.92178	595380	309806
LOC100332187	5.85849e-05	0.999941	1.91893	1.92787	105.966	54.9606
dhrs13a.2	3.13229e-06	0.999997	1.9016	1.90939	118.132	61.8639
larp6	0.0114898	0.98851	1.89117	1.90758	55.3818	29.0278
prpf4	0.0436986	0.956301	1.87808	1.89477	53.2806	28.1151
LOC101886275	0.0336561	0.966344	1.87512	1.89069	56.8143	30.0448
rpl26	0.0130223	0.986978	1.79767	1.80071	252.607	140.278
tnks1bp1	1.13569e-05	0.999989	1.79735	1.80381	118.953	65.9412
LOC108185957	0.00281683	0.997183	1.79302	1.80067	99.8349	55.4387
fermt1	0.00721981	0.99278	1.77858	1.79103	59.8551	33.415
anapc1	2.58745e-05	0.999974	1.77377	1.77907	138.774	77.9991
clip1b	0.00796957	0.99203	1.76988	1.7826	57.6983	32.3631
krt5	0.0535862	0.946414	1.75577	1.75585	9471.74	5394.39
leo1	0.00337414	0.996626	1.74883	1.75567	102.765	58.5289
zgc:136930	2.693e-06	0.999997	1.73023	1.73048	2719.63	1571.6
rbm5	1.44539e-05	0.999986	1.72943	1.73315	181.726	104.848
LOC110439282	0.0289738	0.971026	1.72871	1.7354	101.018	58.2059
itsn2a	0.0309795	0.96902	1.71674	1.72267	111.247	64.574
alas1	0.00159358	0.998406	1.69448	1.69559	564.036	332.644
rpl23	3.09061e-05	0.999969	1.68962	1.69025	990.669	586.103
epb41l3b	2.5323e-07	1	1.68568	1.68803	264.185	156.501
trpm4b.2	2.11114e-05	0.999979	1.67857	1.68196	180.134	107.093
kif21b	0.000137196	0.999863	1.65941	1.66302	162.218	97.5404
rps26l	9.03881e-05	0.99991	1.65298	1.65618	180.382	108.911
diaph2	0	1	1.64946	1.65105	361.962	219.228
sbno2a	0.0405971	0.959403	1.64762	1.64934	330.946	200.649
ddhd1b	0.00236187	0.997638	1.64221	1.65096	64.761	39.2222
bmper	0.0314752	0.968525	1.64071	1.64792	78.2951	47.5076
LOC110439859	0.015096	0.984904	1.63849	1.63975	445.477	271.67
ptpn4a	0.00438638	0.995614	1.63358	1.63869	108.576	66.2535
cdc40	0.0354059	0.964594	1.62996	1.63691	79.3668	48.4819
si:ch211-13c6.2	0.0458378	0.954162	1.62967	1.63419	121.541	74.3698
zgc:86896	1.60136e-05	0.999984	1.59706	1.598	546.534	342.008
exosc10	0.016303	0.983697	1.59173	1.59607	116.221	72.8132
sec61g	2.35642e-10	1	1.59061	1.59174	444.541	279.276
zgc:114181	0.00152556	0.998474	1.58875	1.59034	314.815	197.951
si:ch211-255p10.3	0.00756963	0.99243	1.57433	1.57947	94.3004	59.7001
si:ch73-233f7.1	0.0173609	0.982639	1.57227	1.57459	208.18	132.209
matr3l1.1	0.00115052	0.998849	1.57047	1.57314	179.087	113.837
fyco1b	0.0118837	0.988116	1.56474	1.56998	90.4924	57.6355
zgc:172282	0.00538349	0.994617	1.55799	1.5644	72.8093	46.5379
taok1a	0.00506339	0.994937	1.55756	1.56026	172.115	110.308
si:rp71-46j2.7	0.0100402	0.98996	1.55738	1.56075	138.249	88.5754
krt17	1.29108e-10	1	1.55644	1.55669	1876.96	1205.73
ttbk2a	0.00993387	0.990066	1.5503	1.55376	131.996	84.9489
LOC100332329	2.14396e-05	0.999979	1.55019	1.55213	235.923	151.996
zgc:113054	0.00906057	0.990939	1.54698	1.55249	82.4325	53.0936
rps24	0.00811491	0.991885	1.54334	1.54381	969.205	627.798
zgc:112302	0.049389	0.950611	1.54291	1.54368	579.717	375.539
si:ch73-368j24.11	0.000898183	0.999102	1.53936	1.54234	148.993	96.5986
dock1	0.00014592	0.999854	1.53182	1.53333	288.754	188.315
rplp0	2.81082e-06	0.999997	1.52539	1.52549	4304.59	2821.76
cldn1	0.00120659	0.998793	1.51626	1.52062	96.1195	63.2071
rps6kal	0.0254036	0.974596	1.50576	1.50786	194.193	128.784
krt4	0.00153805	0.998462	1.5015	1.50151	42525.6	28321.9
cdh27	0.000536743	0.999463	1.49918	1.5014	180.032	119.906
ppiaa	0.00546597	0.994534	1.49805	1.49825	1966.65	1312.63
bin2a	0.0441644	0.955836	1.49335	1.49862	75.0356	50.0665
gigfy2	0.0167989	0.983201	1.49146	1.49321	223.721	149.822
sltm	9.78379e-05	0.999902	1.47419	1.47521	366.379	248.355
nploc4	0.0276628	0.972337	1.46908	1.47273	101.367	68.8259
rplp2	0.00186983	0.99813	1.46581	1.46642	599.925	409.106
agap3	1.85118e-05	0.999981	1.44971	1.45102	266.122	183.401
u2surp	0.000552004	0.999448	1.44873	1.44983	316.66	218.409
tpra	0.000157598	0.999842	1.4465	1.44803	225.294	155.583
rpl19	0.0237692	0.976231	1.44544	1.44589	759.889	525.548
cherp	0.0417935	0.958206	1.43745	1.44014	125.343	87.0328
rpl21	0.0435258	0.956474	1.43104	1.43146	779.369	544.453
acsl1b	0.00785612	0.992144	1.42657	1.42819	201.478	141.069
ttc3	0.0391837	0.960816	1.42439	1.42565	257.281	180.463
LOC100330916	0.0522172	0.947783	1.42437	1.42456	1664.3	1168.29
ipo8	0.0174224	0.982578	1.42286	1.42382	336.826	236.563
rpl13a	0.000900716	0.999099	1.42182	1.42196	2195.72	1544.15
grip1	0.0169602	0.98304	1.41907	1.42012	303.683	213.841
dock5	0.0192629	0.980737	1.41643	1.41815	183.168	129.157
pard3ba	0.0137866	0.986213	1.39901	1.4009	158.039	112.809
rpl30	0.000186146	0.999814	1.39312	1.39355	685.988	492.259
si:ch211-67e16.4	0.00220541	0.997795	1.39243	1.39345	287.146	206.066
pdia3	0.00596406	0.994036	1.38616	1.38644	1028.94	742.143
ND4	1.77233e-05	0.999982	1.38487	1.38494	4116.12	2972.05
inadl	0.00012141	0.999879	1.37908	1.38035	221.227	160.266
plxnb2b	0.0179682	0.982032	1.37611	1.37742	211.675	153.672
celsr1a	0.000253382	0.999747	1.37295	1.37382	311.965	227.076
sptbn5	0.00037783	0.999622	1.3648	1.36614	199.036	145.689
LOC796180	0.041017	0.958983	1.36327	1.36499	154.473	113.165
abcc5	9.08373e-11	1	1.35916	1.35947	839.797	617.736
lrp4	0.0229389	0.977061	1.35637	1.35701	404.262	297.903
eef2b	0.00684424	0.993156	1.34563	1.34565	16494.6	12257.7
si:dkey-218f9.10	0.0335931	0.966407	1.34457	1.34582	198.12	147.209
slmapa	0.00412171	0.995878	1.3377	1.33841	343.121	256.363
rps16	0.00798287	0.992017	1.33557	1.33614	419.27	313.79
acin1a	1.59203e-11	1	1.32876	1.3292	531.655	399.98
myh9b	0.000145998	0.999854	1.32705	1.32732	850.641	640.869
myo18ab	5.60549e-06	0.999994	1.32485	1.32539	425.793	321.255
utrn	3.76144e-13	1	1.31823	1.31839	1397.94	1060.34
cyp2y3	0.0409778	0.959022	1.31141	1.31173	689.342	525.519
thrab	0.0075804	0.99242	1.3106	1.31144	258.308	196.963
LOC103912051	0.000151718	0.999848	1.30841	1.30891	428.906	327.679
plcg1	0.00237011	0.99763	1.306	1.30681	265.689	203.309
lamb4	0.0211103	0.97889	1.30005	1.3009	243.111	186.876
ank1a	0.027941	0.972059	1.29155	1.292	447.94	346.701
ehbp1	0.00907395	0.990926	1.29136	1.2922	242.059	187.322
ralgapa1	0.0315545	0.968445	1.27728	1.27768	469.507	367.465
bcl11ab	0.00832574	0.991674	1.27684	1.27736	365.355	286.021
rps3a	0.0285143	0.971486	1.2753	1.27536	2809	2202.51
pi4kaa	0.02407	0.97593	1.24803	1.24856	311.222	249.262
xbp1	0.00378006	0.99622	1.23948	1.23968	789.626	636.957
abcc2	0.0324948	0.967505	1.22218	1.22229	1338.21	1094.84
rps4x	0.00969316	0.990307	1.1945	1.19469	630.37	527.64
col12a1a	0.0126245	0.987375	1.18649	1.18658	1306.75	1101.27
csde1	0.000298153	0.999702	0.880344	0.880299	1230.82	1398.18
fubp1	0.0519859	0.948014	0.850061	0.84999	959.827	1129.22
ptbp3	0.0362248	0.963775	0.844614	0.844473	497.649	589.303
tnrc6c1	0.000528852	0.999471	0.839911	0.839814	740.517	881.765
slit2	0.0050083	0.994992	0.827789	0.82762	449.984	543.711
bcam	0.036868	0.963132	0.823756	0.823657	783.974	951.823
2020-09-06	0.043355	0.956645	0.823705	0.82349	360.758	438.087
rbfox1	0.00280488	0.997195	0.822887	0.822654	333.863	405.839
camk2g2	0.000473652	0.999526	0.822661	0.822471	410.014	498.517
ptmaa	1.2701e-13	1	0.821712	0.821658	1448.29	1762.65
ppp3ccb	0.00563948	0.994361	0.819327	0.819174	518.776	633.293
hmgb3a	0.0021848	0.997815	0.818167	0.818073	844.628	1032.46
itfg1	0.0237138	0.976286	0.815036	0.81478	315.485	387.205
hif1ab	0.0132233	0.986777	0.809894	0.809735	517.328	638.888
igf2bp1	2.9739e-10	1	0.808662	0.808618	1871.01	2313.84
cdk17	0.00403263	0.995967	0.804081	0.803796	295.456	367.578
kras	3.216e-07	1	0.802986	0.802814	489.662	609.934
si:ch211-198a12.6	1.09141e-05	0.999989	0.802348	0.802203	585.303	729.622
grhprb	0.0210788	0.978921	0.802051	0.801784	318.154	396.81
histh1l	0.0153616	0.984638	0.796174	0.796147	3272.36	4110.25
tm9sf2	0.000552301	0.999448	0.795908	0.795698	413.347	519.479
actr2a	0.0131492	0.986851	0.792059	0.791823	372.786	470.798
sox11a	0.0357738	0.964226	0.79064	0.790533	823.864	1042.17
prmt1	3.36823e-07	1	0.789002	0.788943	1517.78	1923.82
mbnl3	0.00116285	0.998837	0.783474	0.783171	299.006	381.792
dbpb	3.62332e-12	1	0.782112	0.782023	1020.09	1304.43
azin1b	9.33422e-05	0.999907	0.780862	0.780805	1607.85	2059.22
pafah1b1b	0.0201151	0.979885	0.780564	0.780264	305.46	391.486
mdh2	0.0201674	0.979833	0.780128	0.779962	552.276	708.084
h3f3c	2.48197e-07	1	0.780013	0.779896	781.657	1002.26
camk2g1	0.00248977	0.99751	0.779707	0.779546	568.838	729.707
arl8a	0.000532723	0.999467	0.778784	0.778523	351.666	451.713
uso1	0.00120467	0.998795	0.778437	0.777965	194.843	250.455
atg9b	0.0310215	0.968978	0.777285	0.776886	231.868	298.462
ncam1a	0.0326655	0.967334	0.77587	0.77571	578.617	745.923
prkcea	0.0376163	0.962384	0.77446	0.77407	239.717	309.687
tmem59l	0.0167538	0.983246	0.77357	0.773362	450.34	582.318
perp	0.0186835	0.981317	0.773443	0.773256	500.317	647.029
nfia	0.000689691	0.99931	0.771419	0.771181	396.108	513.641
kif1b	1.1096e-06	0.999999	0.770854	0.770763	1032.6	1339.71
kctd10	0.00389461	0.996105	0.770156	0.769671	195.002	253.361
tom1l2	1.35252e-06	0.999999	0.770068	0.769881	506.36	657.716
setbp1	3.67376e-05	0.999963	0.769908	0.769547	262.362	340.933
nt5dc2	0.020434	0.979566	0.76956	0.769101	206.63	268.667
ca5a	0.040958	0.959042	0.76667	0.766421	384.025	501.066
irs2b	0.053899	0.946101	0.766625	0.766349	346.233	451.798
zgc:171572	0.000101386	0.999899	0.765903	0.765628	347.738	454.19
pou2f1b	0.00177221	0.998228	0.765352	0.765113	400.824	523.879
purba	0.0392092	0.960791	0.764109	0.763768	282.975	370.502
iqsec2b	1.37443e-05	0.999986	0.764016	0.763656	268.162	351.159
nfixb	0.000869888	0.99913	0.763974	0.763681	328.644	430.345
si:zfos-80g12.1	0.0156382	0.984362	0.762005	0.761462	178.186	234.008
pdk3a	0.0066201	0.99338	0.761704	0.761106	162.171	213.076
gab2	0.0318908	0.968109	0.761703	0.761094	159.297	209.303
arhgap12b	0.0276017	0.972398	0.761273	0.760696	168.386	221.36
atp6ap1a	3.9215e-05	0.999961	0.757637	0.757192	220.503	291.215
pip5k1ab	0.0461981	0.953802	0.757182	0.756531	150.773	199.298
llgl1	0.00858084	0.991419	0.75562	0.755115	195.441	258.826
pknox1.2	0.0053925	0.994608	0.755383	0.754724	149.772	198.449
ypel2b	0.0274218	0.972578	0.753413	0.752777	155.89	207.09
tspan2a	0.0232692	0.976731	0.752908	0.752359	181.286	240.96
frmd8	0.00527347	0.994727	0.752101	0.751588	194.114	258.276
nr2f2	4.98826e-05	0.99995	0.751328	0.751136	518.052	689.695
gpm6aa	0.0024985	0.997501	0.75121	0.75118	3331.63	4435.2
igf2bp2b	5.82659e-06	0.999994	0.749773	0.74959	549.933	733.648
si:ch73-1a9.3	0.00233081	0.997669	0.748624	0.748594	3345.09	4468.5
ing4	0.0429387	0.957061	0.746191	0.745648	186.308	249.864
cbx6b	0.00012369	0.999876	0.746166	0.745677	206.872	277.432
nlgn2b	0.0508027	0.949197	0.745575	0.74516	244.383	327.964
rimkla	0.0163202	0.98368	0.744902	0.744753	680.162	913.276
stmn1b	2.86765e-06	0.999997	0.743343	0.743255	1158.42	1558.58
si:ch211-251p5.5	0.0034619	0.996538	0.742561	0.742107	224.989	303.179
slc16a9b	2.3175e-05	0.999977	0.742104	0.741788	323.393	435.968
ppp1r15a	0.0287104	0.97129	0.741883	0.741469	247.138	333.312
pak4	0.0491003	0.9509	0.740553	0.739828	141.479	191.236
cdc14ab	0.0289974	0.971003	0.739568	0.73901	184.652	249.868
tuba2	1.0324e-07	1	0.738728	0.738432	348.381	471.788
sox13	0.00775272	0.992247	0.738619	0.737867	137.146	185.872
nr1d2b	1.71715e-11	1	0.738118	0.738044	1389.58	1882.79
patz1	0.016126	0.983874	0.738025	0.737457	181.956	246.737
slc25a14	5.5781e-06	0.999994	0.73728	0.736844	237.605	322.466
efhd2	3.79875e-07	1	0.736904	0.736605	346.388	470.252
farp2	0.00577898	0.994221	0.735917	0.735407	203.312	276.465
cbx6a	0.00210729	0.997893	0.735899	0.735398	207.506	282.172
irs1	0.00981791	0.990182	0.735669	0.735024	160.788	218.755
cadm2a	0.00012727	0.999873	0.735456	0.735186	384.962	523.628
kif5aa	0.000577808	0.999422	0.733616	0.733441	596.249	812.952
tfe3a	0.0474179	0.952582	0.730652	0.729929	145.403	199.205
elmod1	0.00781957	0.99218	0.729219	0.729022	537.074	736.709
glyr1	0.00588024	0.99412	0.728564	0.728278	368.25	505.649
foxp4	0	1	0.728153	0.728033	875.741	1202.89
tmem198a	0.0296681	0.970332	0.72769	0.726989	150.891	207.56
slc1a4	0.00701314	0.992987	0.726549	0.725775	136.93	188.672
prkca	0.0304591	0.969541	0.726458	0.72608	281.352	387.498
ndfip2	0.0179971	0.982003	0.724673	0.724339	319.154	440.619
cbx3b	0.00274129	0.997259	0.723299	0.722726	186.615	258.214
si:ch211-150g13.3	6.03828e-06	0.999994	0.723219	0.722647	186.695	258.353
arf2a	2.94431e-13	1	0.722861	0.722693	637.833	882.582
nrarpa	0.00261695	0.997383	0.721267	0.720742	204.76	284.1
fam171b	5.61033e-05	0.999944	0.721104	0.720616	220.383	305.83
ca2	0.00130701	0.998693	0.72069	0.720531	677.468	940.237
LOC100330186	2.12537e-07	1	0.720614	0.720115	215.664	299.489
unc119.1	0.00116348	0.998837	0.720551	0.719755	135.051	187.639
zbtb2b	0.0126742	0.987326	0.719654	0.718332	81.4265	113.359
oip5-as1	3.05233e-05	0.999969	0.718133	0.718011	885.123	1232.75
appb	9.58259e-05	0.999904	0.717648	0.717505	756.948	1054.98
nr1d2a	0.000593303	0.999407	0.714788	0.714683	1045.83	1463.35
gsk3ab	0.0494754	0.950525	0.714104	0.713448	166.288	233.081
si:dkeyp-118b1.2	3.63476e-06	0.999996	0.713791	0.713094	156.601	219.612
dnaja2l	0.0169404	0.98306	0.713637	0.713015	175.482	246.117
nlk2	1.48659e-13	1	0.711766	0.711479	382.947	538.244
lmnb2	3.31957e-14	1	0.711756	0.71162	804.714	1130.82
celf2	6.66203e-05	0.999933	0.711716	0.711616	1095.38	1539.29
rtn1b	1.73483e-05	0.999983	0.711351	0.711116	466.223	655.626
olfml2ba	0.0448046	0.955195	0.711282	0.710406	125.133	176.147
txnipa	0.0190169	0.980983	0.710596	0.710525	1550.75	2182.55
sema3fa	0.00060311	0.999397	0.71013	0.709476	167.927	236.696
slc7a3a	1.11022e-16	1	0.709402	0.709162	457.526	645.168
c3a.3	0.00557357	0.994426	0.70818	0.707509	164.484	232.488
dpysl2b	0.00978037	0.99022	0.705165	0.705015	744.165	1055.53
tcp11l2	0.000285534	0.999714	0.704813	0.704147	166.78	236.858
slc38a2	5.42283e-08	1	0.70481	0.704521	383.969	545.012
znf644a	0.0135918	0.986408	0.704718	0.703917	138.638	196.957
LOC101883130	0.0475812	0.952419	0.70288	0.702049	134.121	191.047
gdi1	0.00131267	0.998687	0.699516	0.699207	363.165	519.4
flot2a	0.000138731	0.999861	0.699395	0.699224	656.615	939.066
LOC100331987	0.00997311	0.990027	0.698874	0.697301	71.3743	102.362
itih2	9.06917e-05	0.999909	0.69817	0.697731	256.449	367.551
cuedc1b	0.00683573	0.993164	0.697979	0.697129	132.342	189.843
aif1l	0.0423854	0.957615	0.697596	0.697074	215.914	309.747
cxxc5a	5.4105e-06	0.999995	0.696419	0.695735	165.224	237.486
ppp3r1b	0.00458848	0.995412	0.696122	0.695852	418.825	601.892
si:ch211-137a8.4	1.9984e-15	1	0.69533	0.695108	509.58	733.099
frmd3	0.0303867	0.969613	0.695312	0.694737	196.944	283.484
cds1	0.0246585	0.975341	0.695021	0.694449	197.989	285.106
dpysl3	0.000155123	0.999845	0.694923	0.694779	786.412	1131.89
ube2h	4.238e-08	1	0.693295	0.692879	273.253	394.377
msi2a	0.00704377	0.992956	0.691015	0.690193	138.731	201.007
rhoaa	1.19721e-09	1	0.690762	0.690391	307.509	445.418
akap12b	0.0521462	0.947854	0.690562	0.690337	507	734.428
fam168a	0	1	0.690087	0.689949	827.088	1198.77
arf2b	0.0120966	0.987903	0.687227	0.686846	301.429	438.864
shox	0.000128257	0.999872	0.686814	0.686394	273.681	398.728
paqr7b	3.81179e-07	1	0.686726	0.686257	244.945	356.934
rtn1a	5.44186e-06	0.999995	0.686044	0.685916	896.304	1306.73
znf346	3.18454e-10	1	0.685553	0.685129	271.425	396.17
calm3b	2.66812e-05	0.999973	0.683053	0.68297	1394.31	2041.54
mpzl1l	3.10862e-15	1	0.682943	0.682551	294.923	432.094
si:ch211-113g11.6	6.97738e-07	0.999999	0.68048	0.680036	261.62	384.72
ypel1	0.000833345	0.999167	0.68035	0.679695	177.099	260.561
cadm1a	0.0013455	0.998655	0.679566	0.678905	175.811	258.967
eif5a2	0.0104761	0.989524	0.679245	0.679123	955.925	1407.59
negr1	2.38434e-06	0.999998	0.677824	0.677596	510.48	753.374
g3bp2	0.00023574	0.999764	0.677186	0.676531	178.427	263.743
ppm1ab	0.00240549	0.997595	0.676949	0.675805	102	150.936
sypb	0	1	0.676265	0.676082	640.53	947.42
gng3	0.0244918	0.975508	0.675873	0.675356	226.07	334.747
nrgna	0.00570639	0.994294	0.675812	0.674438	85.0731	126.144
atp6v0b	0.0337752	0.966225	0.675597	0.675261	348.529	516.144
ulk1b	0.0120285	0.987972	0.675468	0.674409	110.453	163.782
rgma	5.59547e-06	0.999994	0.674097	0.673611	241.242	358.138
clgn	0.0451571	0.954843	0.673596	0.672692	129.768	192.914
slc2a3a	0.0366235	0.963377	0.672462	0.671695	153.228	228.126
ell2	0.00197783	0.998022	0.671932	0.670348	74.2346	110.745
fam102bb	4.54775e-06	0.999995	0.671776	0.671139	184.937	275.562
tspan31	0.000316109	0.999684	0.671586	0.670951	185.543	276.543
atp1b2a	8.6756e-05	0.999913	0.671326	0.671205	977.623	1456.52
pde4ba	1.11022e-16	1	0.670806	0.670659	799.125	1191.56
ptn	2.48985e-06	0.999998	0.670661	0.669565	107.51	160.571
st3gal5	0.0290603	0.97094	0.669953	0.668994	123.118	184.04
map1b	3.17602e-06	0.999997	0.668726	0.668243	244.974	366.599
spock3	0.000307726	0.999692	0.667469	0.667102	323.468	484.89
rgmb	0.00308161	0.996918	0.667367	0.666832	221.679	332.442
slc6a9	5.60725e-06	0.999994	0.664724	0.664607	1018.45	1532.42
foxo3b	3.22161e-10	1	0.664686	0.6644	416.449	626.81
ogfr	0.000124215	0.999876	0.664414	0.663389	116.059	174.953
dnajc6	0.000157469	0.999843	0.664337	0.663662	176.358	265.739
mvb12ba	2.22045e-16	1	0.664307	0.663968	350.745	528.261
gad1b	5.77014e-05	0.999942	0.664248	0.663965	420.175	632.833
fgd1	0.000233351	0.999767	0.66413	0.663843	415.627	626.098
cx43	1.76561e-07	1	0.663447	0.663169	430.603	649.316
cited4a	0.0113282	0.988672	0.66344	0.662975	256.563	386.993
cplx2	1.11022e-16	1	0.663015	0.66263	309.75	467.46
jazf1a	0.00601552	0.993984	0.662817	0.661441	86.6887	131.065
si:ch1073-174d20.1	0.0227585	0.977241	0.661826	0.659021	42.4647	64.4412
cnih1	0.00239552	0.997604	0.660675	0.659726	126.038	191.051
ppp2r5cb	0	1	0.660623	0.660315	389.844	590.396
rcvrn3	0	1	0.660402	0.660199	591.512	895.964
fbp1b	0.00494845	0.995052	0.65995	0.659409	221.585	336.041
prrc1	0.0460489	0.953951	0.65967	0.657333	51.1624	77.8385
hpcal4	0.00504973	0.99495	0.657796	0.656919	137.148	208.78
atp6v0d1	3.83027e-14	1	0.657476	0.657189	418.736	637.167
bace1	1.0055e-08	1	0.657457	0.656739	167.385	254.878
gatad2b	0.00036369	0.999636	0.655815	0.655579	509.205	776.732
cnih4	0.0264606	0.973539	0.655372	0.653843	78.8007	120.525
bcan	0.00679452	0.993205	0.652689	0.651726	125.675	192.839
sh3gl2a	1.12374e-06	0.999999	0.652109	0.651289	147.833	226.991
ptpreb	0.00838475	0.991615	0.651773	0.65021	77.4279	119.087
h1f0	0.000219146	0.999781	0.650586	0.650539	2548.32	3917.24
rgs9a	0.00101178	0.998988	0.650302	0.648944	89.3093	137.628
rbpja	0.00605462	0.993945	0.649901	0.648552	89.9875	138.757
dachd	0.0069027	0.993097	0.649776	0.649226	221.016	340.435
scn2b	2.81459e-07	1	0.649477	0.648754	168.172	259.228
cd99l2	1.24498e-05	0.999988	0.64667	0.646501	726.116	1123.15
ndrg4	1.16692e-07	1	0.646078	0.645942	895.014	1385.6
pacsin1a	0.0388339	0.961166	0.645817	0.645432	317.455	491.855
gnb3b	2.56862e-07	1	0.645402	0.645277	978.376	1516.22
kcnd3	0.00143687	0.998563	0.644412	0.643608	152.246	236.556
lhfpl3	1.6936e-06	0.999998	0.644184	0.643151	118.407	184.109
znf982	0.00273666	0.997263	0.642633	0.640773	65.7875	102.675
ccsapb	0.00074079	0.999259	0.64237	0.64108	94.9791	148.16
cyr61	0.0286456	0.971354	0.642323	0.641217	110.843	172.869
si:ch73-211e3.1	0.00390225	0.996098	0.642177	0.640983	102.634	160.126
slc25a32a	0.0154554	0.984545	0.641295	0.640122	104.67	163.521
atp6v1aa	2.43139e-14	1	0.641075	0.640736	362.172	565.25
cdk5r1b	0.00207237	0.997928	0.640999	0.640702	414.298	646.637
dusp3a	0.0355552	0.964445	0.640442	0.639368	114.386	178.911
zgc:109889	0.000394731	0.999605	0.640079	0.639324	163.038	255.022
dpysl5a	0.000272838	0.999727	0.640042	0.639308	167.493	261.996
dnm1b	1.51354e-05	0.999985	0.638596	0.638144	272.913	427.672
ppp1r3cb	2.24e-05	0.999978	0.638559	0.637453	111.311	174.624
wu:fb05h10	0.020087	0.979913	0.636895	0.634609	53.8838	84.9143
foxo3a	0	1	0.636861	0.636671	652.304	1024.56
skila	7.71259e-09	1	0.636372	0.635856	239.481	376.634
atp6ap2	0.000388834	0.999611	0.634547	0.634212	369.387	582.441
pcbp4	0.00818997	0.99181	0.633714	0.632931	158.271	250.066
stxbp1b	0.000702253	0.999298	0.632889	0.630662	55.5571	88.0991
ppp6c	0.0119382	0.988062	0.631994	0.631164	149.677	237.15
hagh	0.00642476	0.993575	0.630834	0.629172	74.6952	118.726
dnajc5ab	0	1	0.629783	0.629514	463.713	736.627
aplp1	0.00593735	0.994063	0.629757	0.629616	884.675	1405.11
reep2	0.00313704	0.996863	0.629408	0.628501	137.273	218.419
si:ch1073-429i10.3	4.34147e-08	1	0.626156	0.625929	552.351	882.456
ppp3r1a	6.60167e-08	1	0.623708	0.623601	1175.06	1884.32
fam219aa	0.0235909	0.976409	0.623489	0.621252	55.8762	89.9475
foxg1b	0.00410445	0.995896	0.622799	0.622119	184.257	296.183
npdc1b	1.43102e-06	0.999999	0.620845	0.619655	105.533	170.315
elavl4	0	1	0.62055	0.620363	671.962	1083.18
nucks1a	0	1	0.619976	0.619734	519.461	838.207
si:dkey-184p18.2	0.000406383	0.999594	0.619696	0.617292	52.1881	84.5499
rgs3b	0.000919896	0.99908	0.619132	0.617463	75.3167	121.984
myl9b	7.54952e-14	1	0.618647	0.618034	205.684	332.81
nsfa	2.2255e-05	0.999978	0.614858	0.614689	749.87	1219.92
flot1a	0.000745453	0.999255	0.611846	0.611533	405.769	663.534
zgc:64072	0.00276763	0.997232	0.610622	0.609816	157.328	258
LOC108179231	0.000314634	0.999685	0.60924	0.608899	372.872	612.378
gipc1	0.000185586	0.999814	0.608705	0.607019	75.3189	124.086
fam219ab	1.35336e-13	1	0.607227	0.606881	368.521	607.243
trappc6bl	0.0185102	0.98149	0.606868	0.605187	75.6545	125.017
lingo3a	0.00316737	0.996833	0.606492	0.604295	57.849	95.7362
emp2	3.63452e-08	1	0.605846	0.604369	86.1677	142.581
si:dkey-6l15.1	0.00105743	0.998943	0.602875	0.600848	62.9034	104.698
onecut1	4.64131e-05	0.999954	0.599272	0.598254	125.844	210.359
echs1	0.000249563	0.99975	0.599209	0.59829	139.411	233.022
rab6ba	0.0301685	0.969832	0.598959	0.597688	100.754	168.58
prph2a	0.00028361	0.999716	0.595749	0.595248	256.736	431.316
efna1b	3.36974e-05	0.999966	0.595334	0.59402	97.7421	164.55
eif3jb	3.32623e-12	1	0.595314	0.594093	105.319	177.283
stmn2b	0	1	0.595221	0.594527	185.319	311.716
hacd1	0.0258897	0.97411	0.594615	0.59327	95.5782	161.111
ntn1b	7.97866e-05	0.99992	0.590891	0.589941	135.782	230.17
atp6v0cb	6.57099e-07	0.999999	0.58939	0.589143	524.29	889.926
opn1mw1	0.000644049	0.999356	0.588252	0.588091	803.806	1366.81
crb1	0.00090163	0.999098	0.585074	0.583296	72.7418	124.715
drd2b	0.0233355	0.976665	0.57854	0.574892	35.4905	61.7416
mtfr1	0.0099073	0.990093	0.578083	0.574695	38.2516	66.5672
sgcd	7.93816e-05	0.999921	0.575382	0.573528	70.2389	122.475
rdh8b	0.0122279	0.987772	0.574135	0.568338	22.3101	39.2625
laptm4b	0	1	0.573846	0.573307	242.572	423.118
zgc:175066	0.00383945	0.996161	0.573613	0.571781	71.1493	124.442
LOC110439343	0.0133964	0.986604	0.572907	0.567279	23.0025	40.5564
tspan7b	3.80969e-06	0.999996	0.567678	0.567261	314.249	553.984
tat	0.00170178	0.998298	0.566103	0.564875	106.755	188.996
sypa	1.62882e-05	0.999984	0.565771	0.565678	1402.57	2479.46
arl4ca	0.0205914	0.979409	0.565449	0.562906	51.4203	91.3557
si:ch73-187m15.4	2.01518e-09	1	0.562968	0.5617	103.535	184.333
asb8	0.00746932	0.992531	0.559364	0.557539	71.9436	129.046
pnoca	0.0179427	0.982057	0.559192	0.554216	26.2355	47.346
cldnd1a	0.00831339	0.991687	0.55908	0.555811	40.071	72.1027
plppr3b	0.0196268	0.980373	0.5583	0.556472	71.8579	129.139
slc7a6	5.20928e-06	0.999995	0.555745	0.553082	49.3103	89.1637
cabp7b	5.96034e-08	1	0.552808	0.551847	137.293	248.797
tmem110l	1.36772e-10	1	0.550211	0.548814	94.4924	172.184
ngb	3.61329e-06	0.999996	0.549772	0.548111	79.4441	144.95
zgc:56676	0.000850191	0.99915	0.549255	0.548946	428.544	780.675
aldh3a1	0.00273866	0.997261	0.54702	0.5437	39.6444	72.9243
LOC563082	1.65344e-08	1	0.544259	0.544127	1005.76	1848.4
LOC103909284	2.55263e-09	1	0.5434	0.542859	244.933	451.199
tbc1d24	3.19581e-06	0.999997	0.537323	0.536329	133.439	248.81
fam212aa	0.0445054	0.955495	0.533483	0.527305	21.2751	40.3558
cnga3a	0.000101417	0.999899	0.527923	0.52693	133.93	254.18
apoa2	0.0191369	0.980863	0.527013	0.526953	2206.61	4187.51
napba	0	1	0.5256	0.525122	278.926	531.174
tmem205	6.99886e-07	0.999999	0.524822	0.522643	60.9142	116.559
slc15a2	0.000215465	0.999785	0.519471	0.515219	31.1172	60.4055
asmtl	0.00685973	0.99314	0.518074	0.512558	23.9301	46.6971
pdcb	2.69959e-06	0.999997	0.515774	0.514096	79.3015	154.264
lrrc4c	0.000613784	0.999386	0.514207	0.50844	22.8821	45.0143
trim63a	0.000864179	0.999136	0.512234	0.510469	75.3961	147.709
zgc:123103	0.0445904	0.95541	0.511079	0.510524	240.504	471.101
rcan1a	0.00165221	0.998348	0.510371	0.508728	81.0523	159.333
hhatlb	6.62073e-05	0.999934	0.508337	0.503761	28.924	57.4259
pcdh2g3	0.000980766	0.999019	0.50739	0.506089	102.427	202.4
dirc2	0.00383493	0.996165	0.505726	0.503046	49.5801	98.5698
si:ch211-180f4.1	0.00116783	0.998832	0.504228	0.502495	76.835	152.917
LOC101885330	0.00309939	0.996901	0.503539	0.497602	22.2304	44.6851
si:dkeyp-73d8.9	0.000212628	0.999787	0.501926	0.496576	24.7034	49.7576
pnp4a	0.000454463	0.999546	0.500686	0.498533	61.8089	123.992
id4	1.66572e-05	0.999983	0.491247	0.488167	43.0895	88.2784
apoda.2	0.00772702	0.992273	0.482263	0.480096	61.32	127.735
slc17a5	0.00550299	0.994497	0.479034	0.47649	52.1509	109.459
si:ch211-207l14.1	0.000485616	0.999514	0.473433	0.47045	44.3925	94.3731
opn1sw1	0	1	0.473027	0.473004	5946.14	12571
zgc:112052	0.00895334	0.991047	0.471805	0.467213	28.7153	61.4723
sept8b	0.00870858	0.991291	0.452906	0.448483	29.6423	66.1068
LOC100534853	8.76027e-08	1	0.452573	0.45102	84.9721	188.412
atp1b2b	0	1	0.444348	0.443347	131.594	296.833
agt	0.0459918	0.954008	0.443297	0.44142	69.9868	158.562
si:ch211-288g17.4	3.27518e-05	0.999967	0.431059	0.425636	23.8585	56.0672
LOC110439961	0.00478925	0.995211	0.429158	0.420859	15.4658	36.7619
si:ch1073-138d10.2	0.00574378	0.994256	0.427595	0.422747	26.671	63.1034
dapk2a	0.0231195	0.976881	0.42728	0.416841	12.2158	29.3197
id2b	5.53673e-06	0.999994	0.426153	0.423129	42.905	101.413
LOC101882916	0.0222139	0.977786	0.423003	0.405197	7.00884	17.312
si:ch73-111m19.2	0.00304039	0.99696	0.418472	0.414401	31.6339	76.3507
myha	0.0209156	0.979084	0.409796	0.40256	17.5442	43.5963
LOC110438501	0.0189084	0.981092	0.396445	0.388305	15.3814	39.6274
LOC101882434	0.0271081	0.972892	0.395554	0.370846	4.83955	13.067
otub1b	8.65143e-05	0.999913	0.393968	0.388515	23.0699	59.3955
matn3a	0.00465657	0.995343	0.392794	0.388463	29.1069	74.9441
LOC100331492	0.000298131	0.999702	0.390526	0.381744	14.1529	37.0906
hspb15	0.0193045	0.980696	0.381963	0.373972	15.4526	41.3369
cetn2	0.0173168	0.982683	0.3785	0.369532	13.6803	37.0377
tigarb	0.0264134	0.973587	0.373003	0.34941	4.95376	14.1961
LOC100332745	0.0109201	0.98908	0.372667	0.344185	4.04246	11.7641
ngs	0.0177664	0.982234	0.348934	0.340486	14.0167	41.186
krt93	0.00780276	0.992197	0.342158	0.326846	7.49646	22.9563
ccdc36	0.00297634	0.997024	0.337307	0.320735	6.84592	21.3657
pcdh1g1	2.80784e-08	1	0.323294	0.320893	48.3509	150.697
wrnip1	0.0320453	0.967955	0.319947	0.306607	8.34533	27.241
col8a1a	0.014675	0.985325	0.315538	0.307177	13.4327	43.7522
LOC103910710	0.00215627	0.997844	0.293261	0.272102	4.84833	17.8449
cyp2aa4	0.0271292	0.972871	0.285477	0.264046	4.69601	17.8127
cryaa	8.11839e-11	1	0.281083	0.278267	37.9695	136.475
cenpv	0.00997373	0.990026	0.255568	0.236966	5.05941	21.3829
pimr129	4.80535e-05	0.999952	0.214066	0.192533	3.74654	19.5012
sc:d189	0.0162094	0.983791	0.196054	0.158452	1.80098	11.4192
LOC108184002	0.0474188	0.952581	0.15596	0.0901093	0.60741	6.8418
LOC110438596	0.033696	0.966304	0.0601268	0.037386	0.815988	22.0835
